# Phylogenetic, genomic, and morphological characterization of *Rickettsia senegalensis* sp. nov., a novel *Rickettsia* species detected worldwide

**DOI:** 10.64898/2026.05.02.721834

**Authors:** Clément Labarrere, Cheikh Tidiane Houmenou, Pierre-Edouard Fournier, Florence Fenollar, Oleg Mediannikov

## Abstract

Members of the genus *Rickettsia* are widespread obligate intracellular bacteria with high medical and veterinary relevance. While *Rickettsia senegalensis* was previously isolated from cat fleas, *Ctenocephalides felis*, in Senegal, a comprehensive polyphasic characterization is required for its formal taxonomic validation. This study aims to provide the first detailed phenotypic, ultrastructural, and genomic characterization of the type strain PU01-02ᵀ. Cultivation assays demonstrated that strain PU01-02ᵀ grows aerobically in XTC-2, SF9, and LD652 cell lines at 28 °C in a CO₂-free atmosphere. Ultrastructural examination via scanning electron microscopy using a backscattered electron detector confirmed its free cytoplasmic localization and a typical rickettsial morphology characterized by rod-shaped cells approximately 1.5 µm in length and 0.3 µm in width. Whole-genome sequencing yielded a 1.62-Mb genome with a G+C content of 33.2%, and three plasmids were detected. Genomic analyses confirmed its status as a distinct species, placing it within the transitional *Rickettsia* group, specifically inside the *Rickettsia felis* cluster. A review of epidemiological data revealed that rickettsial genes identical to those of *R. senegalensis* had already been identified in several hematophagous arthropods, including fleas and ticks parasitizing various hosts such as cats, dogs, opossums, and rodents worldwide. It has also been detected in cat tissues, suggesting a potential host-pathogen association. Based on these comprehensive characterization data, we formally propose *Rickettsia senegalensis* sp. nov. as a new species, with PU01-02ᵀ (= CSUR R184ᵀ = DSM 28250ᵀ) as the type strain.

**Repositories:** The genome sequence of *Rickettsia senegalensis* sp. nov. strain PU01-02^T^ has been deposited in GenBank under accession number JBVYTQ000000000, and the *rrs*, *gltA*, *ompB* and *sca4* gene sequences under accession numbers KF666476, KF666472, KF666470, KF666474, respectively. The plasmid accession numbers are PZ272915, PZ272916, and PZ272917, for pRS01, pRS02 and pRS03, respectively.
