## Supplementary material for "Phylogenetic, genomic, and morphological characterization of *Rickettsia senegalensis* sp. nov., a novel *Rickettsia* species detected worldwide": Table S1.

### Sheet: Feuil1
		Query genome	Subject genome	DDH (Formula 2, in %)	C.I. (d4, in %)	G+C content difference (in %)
		Rickettsia senegalensis strain PU01-02T	Rickettsia senegalensis strain PU01-02T	100.00	[100 - NaN%]	0.00
		Rickettsia senegalensis strain PU01-02T	Rickettsia felis strain Pedreira	65.30	[62.4 - 68.1%]	0.55
		Rickettsia senegalensis strain PU01-02T	Rickettsia felis strain BBayA	64.50	[61.6 - 67.4%]	0.55
		Rickettsia senegalensis strain PU01-02T	Rickettsia felis strain LSU-Lb	64.30	[61.4 - 67.1%]	0.56
		Rickettsia senegalensis strain PU01-02T	Rickettsia felis strain URRWXCal2T	64.10	[61.2 - 66.9%]	0.49
		Rickettsia senegalensis strain PU01-02T	Rickettsia felis strain LSU	63.70	[60.8 - 66.5%]	0.56
		Rickettsia senegalensis strain PU01-02T	Rickettsia endosymbiont of Sceptobius lativentris	61.40	[58.5 - 64.2%]	0.50
		Rickettsia senegalensis strain PU01-02T	Rickettsia endosymbiont of Ecitomorpha arachnoides	60.40	[57.6 - 63.2%]	0.56
		Rickettsia senegalensis strain PU01-02T	Rickettsia endosymbiont of Glossina morsitans	60.10	[57.3 - 62.9%]	0.53
		Rickettsia senegalensis strain PU01-02T	Rickettsia asembonensis strain NMRCiiT	58.80	[56 - 61.6%]	0.76
		Rickettsia senegalensis strain PU01-02T	Rickettsia asembonensis strain Perak	58.30	[55.5 - 61%]	0.84
		Rickettsia senegalensis strain PU01-02T	Rickettsia hoogstraalii strain CS	57.30	[54.5 - 60%]	0.62
		Rickettsia senegalensis strain PU01-02T	Rickettsia hoogstraalii strain CroaticaT	57.00	[54.3 - 59.8%]	0.62
		Rickettsia senegalensis strain PU01-02T	Rickettsia tillamookensis strain Tillamook 23T	54.40	[51.7 - 57.1%]	0.60
		Rickettsia senegalensis strain PU01-02T	Rickettsia australis strain PhillipsT	49.30	[46.7 - 52%]	0.74
		Rickettsia senegalensis strain PU01-02T	Rickettsia australis strain Cutlack	49.20	[46.5 - 51.8%]	0.71
		Rickettsia senegalensis strain PU01-02T	Rickettsia helvetica strain OB144	46.10	[43.6 - 48.7%]	0.76
		Rickettsia senegalensis strain PU01-02T	Rickettsia akari strain Hartford	46.10	[43.6 - 48.7%]	0.66
		Rickettsia senegalensis strain PU01-02T	Rickettsia conorii strain Malish 7T	46.30	[43.7 - 48.9%]	0.56
		Rickettsia senegalensis strain PU01-02T	Rickettsia rickettsii strain Sheila SmithT	45.70	[43.1 - 48.3%]	0.53
		Rickettsia senegalensis strain PU01-02T	Rickettsia massiliae strain MTU5	44.30	[41.7 - 46.8%]	0.46
		Rickettsia senegalensis strain PU01-02T	Rickettsia prowazekii strain Chernikova	33.10	[30.7 - 35.6%]	3.99
		Rickettsia senegalensis strain PU01-02T	Rickettsia typhi strain WilmingtonT	32.40	[30 - 34.9%]	4.08
